# RNA structure landscape of *S. cerevisiae* introns

**DOI:** 10.1101/2022.07.22.501175

**Authors:** Ramya Rangan, Rui Huang, Oarteze Hunter, Phillip Pham, Manuel Ares, Rhiju Das

## Abstract

Pre-mRNA secondary structures are hypothesized to play widespread roles in regulating RNA processing pathways, but these structures have been difficult to visualize *in vivo*. Here, we characterize *S. cerevisiae* pre-mRNA structures through transcriptome-wide dimethyl sulfate (DMS) probing, enriching for low-abundance pre-mRNA through splicing inhibition. We cross-validate structures found from phylogenetic and mutational studies and identify new structures within the majority of probed introns (102 of 161). We find widespread formation of “zipper stems” between the 5’ splice site and branch point, “downstream stems” between the branch point and the 3’ splice site, and previously uncharacterized long stems that distinguish pre-mRNA from spliced mRNA. Multi-dimensional chemical mapping reveals examples where intron structures can form *in vitro* without the presence of binding partners, and structure ensemble prediction suggests that such structures appear in introns across the *Saccharomyces* genus. We develop a high-throughput functional assay to characterize variants of RNA structure (VARS-seq) and we apply the method on 135 sets of stems across 7 introns, identifying structured elements that alter retained intron levels at a distance from canonical splice sites. This transcriptome-wide inference of intron RNA structures suggests new ideas and model systems for understanding how pre-mRNA folding influences gene expression.
