## Supplementary material for "RNA structure landscape of *S. cerevisiae* introns": Table S5

### Sheet: rna_landscape_introns_TableS5
Name	Type	Notes	Sequence
HSH155	cloned sequence	Sequence mutations introduced in yeast HSH155: chrXIII:847729-847940	TCTGCTAGAGAATGGATGAGAATATGTTTTGAACTATTAGAACTTTTGAAAGCTCATAAAAAAGCTATAAGAAGAGCTACTGTTAATACGTTTGGATATATTGCTAAAGCAATTGGACCTCACGATGTTCTTGCTACTTTATTGAACAATTTAAAGGTTCAAGAACGTCAGAATCGTGTATGCACGACTGTTGCTATCGCTATCGTTGCTGAAACTTGT
QCR9	gblock	Gene block from Twist for M2-seq	TTCTAATACGACTCACTATAGGGAACGACTCGAGTAGAGTCGAAAAGTATGTTGGTGTGTGTGTGTGCTGCTTCACATTTCAGGCTAAAAATGTTATCCGTGGAATCTTCCTTAGCCAAGTATCATGGGCTTTGGAAATTAGTTTCCCACCGATGAGCGCAACGACTTAGCGAAGCTTATGAAATTGGTGACAGCAGCTCTATGAATATGTTCCATGCGTTTCCATTCAGGTTACTAACAATGCATAAATTATGAGTAGAAAGGAGTCGAGTAGACTCCAACAAAAGAAACAACAACAACAAC
RPL36B	gblock	Gene block from Twist for M2-seq	TTCTAATACGACTCACTATAGGGAACGACTCGAGTAGAGTCGAAAAGTATGTTTACCTGAACTAATGAACTGTAGAGCAAAAGCAAAATGAACTGAACCACTAAGCCAACAACAGAAATACAAACAGGATGAGATTAAGCTCCAGAGATATGCAAACATCGTTTATATCCTGCACCCAGCGTTGCAGTACTCCGTGGAGTCTTTGTTTATTTATTTTGCTCGTATACTACGTGAGTACTAGTGTGCTTGTTACTAACATAAGATATTCTATTTTTTTCCTCTAGAAAGGAGTCGAGTAGACTCCAACAAAAGAAACAACAACAACAAC
RPS11A	gblock	Gene block from Twist for M2-seq	TTCTAATACGACTCACTATAGGGAACGACTCGAGTAGAGTCGAAAAGTATGAATTTAGCGATAATGTCTCAAGGGATTTAAAGAAATTTTACCTAAAGTAACTTTGCTGATATATATCGTCTGAGGAATTGTTTAGAATAGATGAAAACTTAGCAGGTATCCTATTGAATTCTTAGCATGTTTATTGTTACGACTAATAGAATTTGCCAGTCAAAATTTACAATATTTGCGTTAATTAACTACAAAACCGGCGGTGCCGAAGGCTTGATAAAGGTAGCACATTTTTATACTGATTCATTACGTTTACGATAGTTGATTGGGTAAAATTTCTTTTTATTTCACTTATGCGAATAACTTACTAACCTTTGTATCATCCTTTTTTTAGAAAGGAGTCGAGTA…
RPL37A	gblock	Gene block from Twist for M2-seq	TTCTAATACGACTCACTATAGGGAACGACTCGAGTAGAGTCGAAAAGTATGTAGTAGGACATTGAGAATAAAACTGTGAACCTGTTATTGACGACCGTGGAGAAATGTTATGATTATCTGAAGAGAAATATCGGAACGCATGCACACCAAATTTATACTTAGCAAGACTGGACGATACGAGACTGGTATACTTGTATGAAGACAGAATAGTGAACGAAAGACATGCGCATGACAACAAATTTACCGTATAGAAGAAATATTCTGCTTGTATGCCTGAGGGAACTCGAAAGGATCAATTTCAATGGCGTTGTAACAGTCACGAAAAAAGTGTAACTATAAGATAAAGCAAATTGTACTAACAAACTTAACCAAATTGCACAACAATTTGATTTTCTTTTT…
RPS7B	gblock	Gene block from Twist for M2-seq	TTCTAATACGACTCACTATAGGGAACGACTCGAGTAGAGTCGAAAAGTATGTTAAAAGTTATATAATTTGGAAGCAGCAACATTGTGATTTCTTCTAAAGGGGTTCTTTGCAGTAATTTTTTCAAAAAAGAGTGATTTTGAGCAGTATCTGTATGAAATTTTCATGTGTTCGAGAAAAATAGTAATTCCGAGAGCTGTCAATACCATGAACGTTGCGATGAGCCTTTGAACTATAAAGGCCTCCTTGGTCAGTACCAATATCGATGAATAAAATAGAAGCACGCGAAAAAGACCTTACCCCAAGGAGAAGAATCACAAACCCTTTTTTGTTATGAATGAACCAATTCAGTTACTAACTTTATTTCAACGCTGCTTGATTCTTATTGTTTAGAAAGGAGT…
RR063	primer	RPS36B RT-qPCR, Forward	GGATAATACAAAATGGCTGTCAAGACTG
RR064	primer	RPS36B RT-qPCR, Reverse	CTGGTGAAAGAACCCAATCTC
RR067	primer	MATa1 RT-qPCR, Forward	AGAACTCTGTTTAACATTCTAGGTACTGAG
RR070	primer	MATa1 RT-qPCR, Reverse	ATGTGGTGGTATATTTCTAACCTATTGTTAG
RR118	primer	Universal cloning linker	NNN NNN CTG TAG GCA CCA TCA AT/3AmMO/
RR114	primer	RT primer (can be circularized) for DMS-MaPseq	/5Phos/AGATCGGAAGAGCGTCGTGTAGGGAAAGAGTGT/iSp18/CACTCA/iSp18/GTGACTGGAGTTCAGACGTGTGCTCTTCCGATCTNNNNNNNNNNATTGATGGTGCCTACAG
P5	primer	qPCR and PCR for DMS-MaPseq, Forward	AATGATACGGCGACCACCGAGATCTACAC
P7	primer	qPCR and PCR for DMS-MaPseq, Reverse	CAAGCAGAAGACGGCATACGAGAT
i5_4	primer	Indexing PCR for DMS-MaPseq rep 1, Forward	AATGATACGGCGACCACCGAGATCTACACCGACACTTACACTCTTTCCCTACACGACGCTCTTCCGATCT
i7_4	primer	Indexing PCR for DMS-MaPseq rep 1, Reverse	CAAGCAGAAGACGGCATACGAGATGATCCATGGTGACTGGAGTTCAGACGTGTGCTCTTCCGATCT
i5_3	primer	Indexing PCR for DMS-MaPseq rep 2, Forward	AATGATACGGCGACCACCGAGATCTACACCACAGACTACACTCTTTCCCTACACGACGCTCTTCCGATCT
i7_3	primer	Indexing PCR for DMS-MaPseq rep 2, Reverse	CAAGCAGAAGACGGCATACGAGATTGAGGTGTGTGACTGGAGTTCAGACGTGTGCTCTTCCGATCT
i5_5	primer	Indexing PCR for DMS-MaPseq no-mod, Forward	AATGATACGGCGACCACCGAGATCTACACGACTTGTGACACTCTTTCCCTACACGACGCTCTTCCGATCT
i7_5	primer	Indexing PCR for DMS-MaPseq no-mod, Reverse	CAAGCAGAAGACGGCATACGAGATGCCTATCAGTGACTGGAGTTCAGACGTGTGCTCTTCCGATCT
i5_2	primer	Indexing PCR for DMS-MaPseq -pladB, Forward	AATGATACGGCGACCACCGAGATCTACACAGTGGCAAACACTCTTTCCCTACACGACGCTCTTCCGATCT
i7_2	primer	Indexing PCR for DMS-MaPseq -pladB, Reverse	CAAGCAGAAGACGGCATACGAGATCTGTGTTGGTGACTGGAGTTCAGACGTGTGCTCTTCCGATCT
RR1	primer	Error-prone PCR for M2-seq, Forward	TTCTAATACGACTCACTATAGGGAACGACTCGAGTAGAGTCGAA
RR107	primer	Error-prone PCR for M2-seq, Reverse	GTTGTTGTTGTTGTTTCTTTTGTTGGAGTCTACTCGACTCCTT
RTB008	primer	RT DMS M2-seq QCR9	/56-FAM/AATGATACGGCGACCACCGAGATCTACACTCTTTCCCTACACGACGCTCTTCCGATCTGGTATATGTACAGTTGTTGTTGTTGTTTCTTT
RTB018	primer	RT no-mod M2-seq QCR9	/56-FAM/AATGATACGGCGACCACCGAGATCTACACTCTTTCCCTACACGACGCTCTTCCGATCTAAGGACCACTGGGTTGTTGTTGTTGTTTCTTT
RTB016	primer	RT DMS M2-seq RPL36B	/56-FAM/AATGATACGGCGACCACCGAGATCTACACTCTTTCCCTACACGACGCTCTTCCGATCTGCCTGGGTGGCTGTTGTTGTTGTTGTTTCTTT
RTB026	primer	RT no-mod M2-seq RPL36B	/56-FAM/AATGATACGGCGACCACCGAGATCTACACTCTTTCCCTACACGACGCTCTTCCGATCTCGGGCACGGCGGGTTGTTGTTGTTGTTTCTTT
RTB015	primer	RT DMS M2-seq RPS11A	/56-FAM/AATGATACGGCGACCACCGAGATCTACACTCTTTCCCTACACGACGCTCTTCCGATCTAACGTGTGTGACGTTGTTGTTGTTGTTTCTTT
RTB025	primer	RT no-mod M2-seq RPS11A	/56-FAM/AATGATACGGCGACCACCGAGATCTACACTCTTTCCCTACACGACGCTCTTCCGATCTACCAGTTTTAATGTTGTTGTTGTTGTTTCTTT
RTB012	primer	RT DMS M2-seq RPL37A	/56-FAM/AATGATACGGCGACCACCGAGATCTACACTCTTTCCCTACACGACGCTCTTCCGATCTGCAAATGTGCTAGTTGTTGTTGTTGTTTCTTT
RTB022	primer	RT no-mod M2-seq RPL37A	/56-FAM/AATGATACGGCGACCACCGAGATCTACACTCTTTCCCTACACGACGCTCTTCCGATCTAGCCAAAACTGGGTTGTTGTTGTTGTTTCTTT
RTB011	primer	RT DMS M2-seq RPS7B	/56-FAM/AATGATACGGCGACCACCGAGATCTACACTCTTTCCCTACACGACGCTCTTCCGATCTTAATGCAACTTCGTTGTTGTTGTTGTTTCTTT
RTB021	primer	RT no-mod M2-seq RPS7B	/56-FAM/AATGATACGGCGACCACCGAGATCTACACTCTTTCCCTACACGACGCTCTTCCGATCTCCAATGGGTGTAGTTGTTGTTGTTGTTTCTTT
MaP Forward	primer	PCR for M2-seq, Forward	AATGATACGGCGACCACCGAGATCTACACTCTTTCCCTACACGACGCTCTTCCG
MaP Reverse	primer	PCR adding Illumina adapters for M2-seq, Reverse	CAAGCAGAAGACGGCATACGAGATCGGTCTCGGCATTCCTGCTGAACCGCTCTTCCGATCTGGGAACGACTCGAGTAGAGTCGAAAA
RR-rRNAdep-1	primer	Tiling rRNA for RNAseH depletion in DMS-MaPseq	AGATTGCAGCACCTGAGTTTCGCGTATGGTCACCCACTACACTACTCGGT
RR-rRNAdep-2	primer	Tiling rRNA for RNAseH depletion in DMS-MaPseq	ACAGTTGATCGGACGGGAAACGGTGCTTTCTGGTAGATATGGCCGCAACC
RR-rRNAdep-3	primer	Tiling rRNA for RNAseH depletion in DMS-MaPseq	AAATGACGCTCAAACAGGCATGCCCCCTGGAATACCAAGGGGCGCAATGT
RR-rRNAdep-4	primer	Tiling rRNA for RNAseH depletion in DMS-MaPseq	GCGTTCAAAGATTCGATGATTCACGGAATTCTGCAATTCACATTACGTAT
RR-rRNAdep-5	primer	Tiling rRNA for RNAseH depletion in DMS-MaPseq	GCTGCGTTCTTCATCGATGCGAGAACCAAGAGATCCGTTGTTGAAAGTTT
RR-rRNAdep-6	primer	Tiling rRNA for RNAseH depletion in DMS-MaPseq	TAATGATCCTTCCGCAGGTTCACCTACGGAAACCTTGTTACGACTTTTAG
RR-rRNAdep-7	primer	Tiling rRNA for RNAseH depletion in DMS-MaPseq	TTCCTCTAAATGACCAAGTTTGTCCAAATTCTCCGCTCTGAGATGGAGTT
RR-rRNAdep-8	primer	Tiling rRNA for RNAseH depletion in DMS-MaPseq	GCCCCCTTCTCTAAGCAGATCCTGAGGCCTCACTAAGCCATTCAATCGGT
RR-rRNAdep-9	primer	Tiling rRNA for RNAseH depletion in DMS-MaPseq	ACTAGCGACGGGCGGTGTGTACAAAGGGCAGGGACGTAATCAACGCAAGC
RR-rRNAdep-10	primer	Tiling rRNA for RNAseH depletion in DMS-MaPseq	TGATGACTTGCGCTTACTAGGAATTCCTCGTTGAAGAGCAATAATTACAA
RR-rRNAdep-11	primer	Tiling rRNA for RNAseH depletion in DMS-MaPseq	TGCTCTATCCCCAGCACGACGGAGTTTCACAAGATTACCAAGACCTCTCG
RR-rRNAdep-12	primer	Tiling rRNA for RNAseH depletion in DMS-MaPseq	GCCAAGGTTAGACTCGCTGGCTCCGTCAGTGTAGCGCGCGTGCGGCCCAG
RR-rRNAdep-13	primer	Tiling rRNA for RNAseH depletion in DMS-MaPseq	AACGTCTAAGGGCATCACAGACCTGTTATTGCCTCAAACTTCCATCGGCT
RR-rRNAdep-14	primer	Tiling rRNA for RNAseH depletion in DMS-MaPseq	TGAAACCGATAGTCCCTCTAAGAAGTGGATAACCAGCAAATGCTAGCACC
RR-rRNAdep-15	primer	Tiling rRNA for RNAseH depletion in DMS-MaPseq	ACTATTTAGTAGGTTAAGGTCTCGTTCGTTATCGCAATTAAGCAGACAAA
RR-rRNAdep-16	primer	Tiling rRNA for RNAseH depletion in DMS-MaPseq	TCACTCCACCAACTAAGAACGGCCATGCACCACCACCCACAAAATCAAGA
RR-rRNAdep-17	primer	Tiling rRNA for RNAseH depletion in DMS-MaPseq	AAGAGCTCTCAATCTGTCAATCCTTATTGTGTCTGGACCTGGTGAGTTTC
RR-rRNAdep-18	primer	Tiling rRNA for RNAseH depletion in DMS-MaPseq	CCCGTGTTGAGTCAAATTAAGCCGCAGGCTCCACTCCTGGTGGTGCCCTT
RR-rRNAdep-19	primer	Tiling rRNA for RNAseH depletion in DMS-MaPseq	CCGTCAATTCCTTTAAGTTTCAGCCTTGCGACCATACTCCCCCCAGAACC
RR-rRNAdep-20	primer	Tiling rRNA for RNAseH depletion in DMS-MaPseq	CAAAGACTTTGATTTCTCGTAAGGTGCCGAGTGGGTCATTAAAAAAACAC
RR-rRNAdep-21	primer	Tiling rRNA for RNAseH depletion in DMS-MaPseq	CACCCGATCCCTAGTCGGCATAGTTTATGGTTAAGACTACGACGGTATCT
RR-rRNAdep-22	primer	Tiling rRNA for RNAseH depletion in DMS-MaPseq	GATCATCTTCGATCCCCTAACTTTCGTTCTTGATTAATGAAAACGTCCTT
RR-rRNAdep-23	primer	Tiling rRNA for RNAseH depletion in DMS-MaPseq	GGCAAATGCTTTCGCAGTAGTTAGTCTTCAATAAATCCAAGAATTTCACC
RR-rRNAdep-24	primer	Tiling rRNA for RNAseH depletion in DMS-MaPseq	TCTGACAATTGAATACTGATGCCCCCGACCGTCCCTATTAATCATTACGA
RR-rRNAdep-25	primer	Tiling rRNA for RNAseH depletion in DMS-MaPseq	TGGTCCTAGAAACCAACAAAATAGAACCAAACGTCCTATTCTATTATTCC
RR-rRNAdep-26	primer	Tiling rRNA for RNAseH depletion in DMS-MaPseq	ATGCTAATATATTCGAGCAATACGCCTGCTTTGAACACTCTAATTTTTTC
RR-rRNAdep-27	primer	Tiling rRNA for RNAseH depletion in DMS-MaPseq	AAAGTAAAAGTCCTGGTTCGCCAAGAGCCACAAGGACTCAAGGTTAGCCA
RR-rRNAdep-28	primer	Tiling rRNA for RNAseH depletion in DMS-MaPseq	GAAGGAAAGGCCCCGTTGGAAATCCAGTACACGAAAAAATCGGACCGGCC
RR-rRNAdep-29	primer	Tiling rRNA for RNAseH depletion in DMS-MaPseq	AACCGGGCCCAAAGTTCAACTACGAGCTTTTTAACTGCAACAACTTTAAT
RR-rRNAdep-30	primer	Tiling rRNA for RNAseH depletion in DMS-MaPseq	ATACGCTATTGGAGCTGGAATTACCGCGGCTGCTGGCACCAGACTTGCCC
RR-rRNAdep-31	primer	Tiling rRNA for RNAseH depletion in DMS-MaPseq	TCCAATTGTTCCTCGTTAAGGTATTTACATTGTACTCATTCCAATTACAA
RR-rRNAdep-32	primer	Tiling rRNA for RNAseH depletion in DMS-MaPseq	GACCCGAATGGGCCCTGTATCGTTATTTATTGTCACTACCTCCCTGAATT
RR-rRNAdep-33	primer	Tiling rRNA for RNAseH depletion in DMS-MaPseq	AGGATTGGGTAATTTGCGCGCCTGCTGCCTTCCTTGGATGTGGTAGCCGT
RR-rRNAdep-34	primer	Tiling rRNA for RNAseH depletion in DMS-MaPseq	TTCTCAGGCTCCCTCTCCGGAATCGAACCCTTATTCCCCGTTACCCGTTG
RR-rRNAdep-35	primer	Tiling rRNA for RNAseH depletion in DMS-MaPseq	AAACCATGGTAGGCCACTATCCTACCATCGAAAGTTGATAGGGCAGAAAT
RR-rRNAdep-36	primer	Tiling rRNA for RNAseH depletion in DMS-MaPseq	TTGAATGAACCATCGCCAGCACAAGGCCATGCGATTCGAAAAGTTATTAT
RR-rRNAdep-37	primer	Tiling rRNA for RNAseH depletion in DMS-MaPseq	GAATCATCAAAGAGTCCGAAGACATTGATTTTTTATCTAATAAATACATC
RR-rRNAdep-38	primer	Tiling rRNA for RNAseH depletion in DMS-MaPseq	TCTTCCAAAGGGTCGAGATTTTAAGCATGTATTAGCTCTAGAATTACCAC
RR-rRNAdep-39	primer	Tiling rRNA for RNAseH depletion in DMS-MaPseq	AGTTATACCATGTAGTAAAGGAACTATCAAATAAACGATAACTGATTTAA
RR-rRNAdep-40	primer	Tiling rRNA for RNAseH depletion in DMS-MaPseq	TGAGCCATTCGCAGTTTCACTGTATAAATTGCTTATACTTAGACATGCAT
RR-rRNAdep-41	primer	Tiling rRNA for RNAseH depletion in DMS-MaPseq	GGCTTAATCTTTGAGACAAGCATATGACTACTGGCAGGATCAACCAGATA
RR-rRNAdep-42	primer	Tiling rRNA for RNAseH depletion in DMS-MaPseq	ACAAATCAGACAACAAAGGCTTAATCTCAGCAGATCGTAACAACAAGGCT
RR-rRNAdep-43	primer	Tiling rRNA for RNAseH depletion in DMS-MaPseq	ACTCTACTGCTTACAATACCCCGTTGTACATCTAAGTCGTATACAAATGA
RR-rRNAdep-44	primer	Tiling rRNA for RNAseH depletion in DMS-MaPseq	TTTATCCCCACGCAAAATGACATTGCAATTCGCCAGCAAGCACCCAAGGC
RR-rRNAdep-45	primer	Tiling rRNA for RNAseH depletion in DMS-MaPseq	CTTTCCGCCAAGTGCACCGTTGCTAGCCTGCTATGGTTCAGCGACGCCAC
RR-rRNAdep-46	primer	Tiling rRNA for RNAseH depletion in DMS-MaPseq	AAGGACGCCTTATTCGTATCCATCTATATTGTGTGGAGCAAAGAAATCAC
RR-rRNAdep-47	primer	Tiling rRNA for RNAseH depletion in DMS-MaPseq	CGCGTTCTAGCATGGATTCTGACTTAGAGGCGTTCAGCCATAATCCAGCG
RR-rRNAdep-48	primer	Tiling rRNA for RNAseH depletion in DMS-MaPseq	GATGGTAGCTTCGCGGCAATGCCTGATCAGACAGCCGCAAAAACCAATTA
RR-rRNAdep-49	primer	Tiling rRNA for RNAseH depletion in DMS-MaPseq	TCCGAATGAACTGTTCCTCTCGTACTAAGTTCAATTACTATTGCGGTAAC
RR-rRNAdep-50	primer	Tiling rRNA for RNAseH depletion in DMS-MaPseq	ATTCATCAGTAGGGTAAAACTAACCTGTCTCACGACGGTCTAAACCCAGC
RR-rRNAdep-51	primer	Tiling rRNA for RNAseH depletion in DMS-MaPseq	TCACGTTCCCTATTAGTGGGTGAACAATCCAACGCTTACCGAATTCTGCT
RR-rRNAdep-52	primer	Tiling rRNA for RNAseH depletion in DMS-MaPseq	TCGGTATGATAGGAAGAGCCGACATCGAAGAATCAAAAAGCAATGTCGCT
RR-rRNAdep-53	primer	Tiling rRNA for RNAseH depletion in DMS-MaPseq	ATGAACGCTTGACTGCCACAAGCCAGTTATCCCTGTGGTAACTTTTCTGG
RR-rRNAdep-54	primer	Tiling rRNA for RNAseH depletion in DMS-MaPseq	CACCTCTAGCCTCAAATTCCGAGGGACTAAAGGATCGATAGGCCACACTT
RR-rRNAdep-55	primer	Tiling rRNA for RNAseH depletion in DMS-MaPseq	TCATGGTTTGTATTCACACTGAAAATCAAAATCAAGGGGGCTTTTACCCT
RR-rRNAdep-56	primer	Tiling rRNA for RNAseH depletion in DMS-MaPseq	TTTGTTCTACTGGAGATTTCTGTTCTCCATGAGCCCCCCTTAGGACATCT
RR-rRNAdep-57	primer	Tiling rRNA for RNAseH depletion in DMS-MaPseq	GCGTTATCGTTTAACAGATGTGCCGCCCCAGCCAAACTCCCCACCTGACA
RR-rRNAdep-58	primer	Tiling rRNA for RNAseH depletion in DMS-MaPseq	ATGTCTTCAACCCGGATCAGCCCCGAATGGGACCTTGAATGCTAGAACGT
RR-rRNAdep-59	primer	Tiling rRNA for RNAseH depletion in DMS-MaPseq	GGAAAATGAATTCCAGCTCCGCTTCATTGAATAAGTAAAGAAACTATAAA
RR-rRNAdep-60	primer	Tiling rRNA for RNAseH depletion in DMS-MaPseq	GGTAGTGGTATTTCACTGGCGCCGAAGCTCCCACTTATTCTACACCCTCT
RR-rRNAdep-61	primer	Tiling rRNA for RNAseH depletion in DMS-MaPseq	ATGTCTCTTCACAATGTCAAACTAGAGTCAAGCTCAACAGGGTCTTCTTT
RR-rRNAdep-62	primer	Tiling rRNA for RNAseH depletion in DMS-MaPseq	CCCCGCTGATTCTGCCAAGCCCGTTCCCTTGGCTGTGGTTTCGCTAGATA
RR-rRNAdep-63	primer	Tiling rRNA for RNAseH depletion in DMS-MaPseq	GTAGATAGGGACAGTGGGAATCTCGTTAATCCATTCATGCGCGTCACTAA
RR-rRNAdep-64	primer	Tiling rRNA for RNAseH depletion in DMS-MaPseq	TTAGATGACGAGGCATTTGGCTACCTTAAGAGAGTCATAGTTACTCCCGC
RR-rRNAdep-65	primer	Tiling rRNA for RNAseH depletion in DMS-MaPseq	CGTTTACCCGCGCTTGGTTGAATTTCTTCACTTTGACATTCAGAGCACTG
RR-rRNAdep-66	primer	Tiling rRNA for RNAseH depletion in DMS-MaPseq	GGCAGAAATCACATTGCGTCAACATCACTTTCTGACCATCGCAATGCTAT
RR-rRNAdep-67	primer	Tiling rRNA for RNAseH depletion in DMS-MaPseq	GTTTTAATTAGACAGTCAGATTCCCCTTGTCCGTACCAGTTCTAAGTTGA
RR-rRNAdep-68	primer	Tiling rRNA for RNAseH depletion in DMS-MaPseq	TCGTTAATTGTAGCAAGCGACGGTCTACAAGAGACCTACCAAGGCCGTCT
RR-rRNAdep-69	primer	Tiling rRNA for RNAseH depletion in DMS-MaPseq	ACAACAAGGCACGCAAGTAGTCCGCCTAGCAGAGCAAGCCCCACCAAGCA
RR-rRNAdep-70	primer	Tiling rRNA for RNAseH depletion in DMS-MaPseq	GTCCACAAGCACGCCCGCTGCGTCTGACCAAGGCCCTCACTACCCGACCC
RR-rRNAdep-71	primer	Tiling rRNA for RNAseH depletion in DMS-MaPseq	TTAGAGCCAATCCTTATCCCGAAGTTACGGATCTATTTTGCCGACTTCCC
RR-rRNAdep-72	primer	Tiling rRNA for RNAseH depletion in DMS-MaPseq	TTATCTACATTATTCTATCAACTAGAGGCTGTTCACCTTGGAGACCTGCT
RR-rRNAdep-73	primer	Tiling rRNA for RNAseH depletion in DMS-MaPseq	GCGGTTATCAGTACGACCTGGCATGAAAACTATTCCTTCCTGTGGATTTT
RR-rRNAdep-74	primer	Tiling rRNA for RNAseH depletion in DMS-MaPseq	CACGGGCCGTCACAAGCGCACCGGAGCCAGCAAAGGTGCTGGCCTCTTCC
RR-rRNAdep-75	primer	Tiling rRNA for RNAseH depletion in DMS-MaPseq	AGCCATAAGACCCCATCTCCGGATAAACCAATTCCGGGGTGATAAGCTGT
RR-rRNAdep-76	primer	Tiling rRNA for RNAseH depletion in DMS-MaPseq	TAAGAAGAAAAGATAACTCCTCCCAGGGCTCGCGCCGACGTCTCCACATT
RR-rRNAdep-77	primer	Tiling rRNA for RNAseH depletion in DMS-MaPseq	CAGTTACGTTACCGTGAAGAATCCATATCCAGGTTCCGGAATCTTAACCG
RR-rRNAdep-78	primer	Tiling rRNA for RNAseH depletion in DMS-MaPseq	GATTCCCTTTCGATGGTGGCCTGCATAAAATCAGGCCTTTGAAACGGAGC
RR-rRNAdep-79	primer	Tiling rRNA for RNAseH depletion in DMS-MaPseq	TTCCCCATCTCTTAGGATCGACTAACCCACGTCCAACTGCTGTTGACGTG
RR-rRNAdep-80	primer	Tiling rRNA for RNAseH depletion in DMS-MaPseq	GAACCTTTCCCCACTTCAGTCTTCAAAGTTCTCATTTGAATATTTGCTAC
RR-rRNAdep-81	primer	Tiling rRNA for RNAseH depletion in DMS-MaPseq	TACCACCAAGATCTGCACTAGAGGCCGTTCGACCCGACCTTACGGTCTAG
RR-rRNAdep-82	primer	Tiling rRNA for RNAseH depletion in DMS-MaPseq	GCTTCGTCACTGACCTCCACGCCTGCCTACTCGTCAGGGCATCATATCAA
RR-rRNAdep-83	primer	Tiling rRNA for RNAseH depletion in DMS-MaPseq	CCCTGACGGTAGAGTATAGGTAACACGCTTGAGCGCCATCCATTTTCAGG
RR-rRNAdep-84	primer	Tiling rRNA for RNAseH depletion in DMS-MaPseq	GCTAGTTCATTCGGCCGGTGAGTTGTTACACACTCCTTAGCGGATTCCGA
RR-rRNAdep-85	primer	Tiling rRNA for RNAseH depletion in DMS-MaPseq	CTTCCATGGCCACCGTCCGGCTGTCTAGATGAACTAACACCTTTTGTGGT
RR-rRNAdep-86	primer	Tiling rRNA for RNAseH depletion in DMS-MaPseq	GTCTGATGAGCGTGTATTCCGGCACCTTAACTCTACGTTCGGTTCATCCC
RR-rRNAdep-87	primer	Tiling rRNA for RNAseH depletion in DMS-MaPseq	GCATCGCCAGTTCTGCTTACCAAAAATGGCCCACTAAAAGCTCTTCATTC
RR-rRNAdep-88	primer	Tiling rRNA for RNAseH depletion in DMS-MaPseq	AAATGTCCACGTTCAATTAAGTAACAAGGACTTCTTACATATTTAAAGTT
RR-rRNAdep-89	primer	Tiling rRNA for RNAseH depletion in DMS-MaPseq	TGAGAATAGGTCAAGGTCATTTCGACCCCGGAACCTCTAATCATTCGCTT
RR-rRNAdep-90	primer	Tiling rRNA for RNAseH depletion in DMS-MaPseq	TACCTCATAAAACTGATACGAGCTTCTGCTATCCTGAGGGAAACTTCGGC
RR-rRNAdep-91	primer	Tiling rRNA for RNAseH depletion in DMS-MaPseq	AGGAACCAGCTACTAGATGGTTCGATTAGTCTTTCGCCCCTATACCCAAA
RR-rRNAdep-92	primer	Tiling rRNA for RNAseH depletion in DMS-MaPseq	TTCGACGATCGATTTGCACGTCAGAACCGCTACGAGCCTCCACCAGAGTT
RR-rRNAdep-93	primer	Tiling rRNA for RNAseH depletion in DMS-MaPseq	TCCTCTGGCTTCACCCTATTCAGGCATAGTTCACCATCTTTCGGGTCCCA
RR-rRNAdep-94	primer	Tiling rRNA for RNAseH depletion in DMS-MaPseq	ACAGCTATGCTCTTACTCAAATCCATCCGAAGACATCAGGATCGGTCGAT
RR-rRNAdep-95	primer	Tiling rRNA for RNAseH depletion in DMS-MaPseq	TGTGCACCTCTTGCGAGGCCCCAACCTACGTTCACTTTCATTACGCGTAT
RR-rRNAdep-96	primer	Tiling rRNA for RNAseH depletion in DMS-MaPseq	GGGTTTTACACCCAAACACTCGCATAGACGTTAGACTCCTTGGTCCGTGT
RR-rRNAdep-97	primer	Tiling rRNA for RNAseH depletion in DMS-MaPseq	TTCAAGACGGGCGGCATATAACCATTATGCCAGCATCCTTGACTTACGTC
RR-rRNAdep-98	primer	Tiling rRNA for RNAseH depletion in DMS-MaPseq	GCAGTCCTCAGTCCCAGCTGGCAGTATTCCCACAGGCTATAATACTTACC
RR-rRNAdep-99	primer	Tiling rRNA for RNAseH depletion in DMS-MaPseq	GAGGCAAGCTACATTCCTATGGATTTATCCTGCCACCAAAACTGATGCTG
RR-rRNAdep-100	primer	Tiling rRNA for RNAseH depletion in DMS-MaPseq	GCCCAGTGAAATGCGAGATTCCCCTACCCACAAGGAGCAGAGGGCACAAA
RR-rRNAdep-101	primer	Tiling rRNA for RNAseH depletion in DMS-MaPseq	ACACCATGTCTGATCAAATGCCCTTCCCTTTCAACAATTTCACGTACTTT
RR-rRNAdep-102	primer	Tiling rRNA for RNAseH depletion in DMS-MaPseq	TTCACTCTCTTTTCAAAGTTCTTTTCATCTTTCCATCACTGTACTTGTTC
RR-rRNAdep-103	primer	Tiling rRNA for RNAseH depletion in DMS-MaPseq	GCTATCGGTCTCTCGCCAATATTTAGCTTTAGATGGAATTTACCACCCAC
RR-rRNAdep-104	primer	Tiling rRNA for RNAseH depletion in DMS-MaPseq	TTAGAGCTGCATTCCCAAACAACTCGACTCTTCGAAGGCACTTTACAAAG
RR-rRNAdep-105	primer	Tiling rRNA for RNAseH depletion in DMS-MaPseq	AACCGCACTCCTCGCCACACGGGATTCTCACCCTCTATGACGTCCTGTTC
RR-rRNAdep-106	primer	Tiling rRNA for RNAseH depletion in DMS-MaPseq	CAAGGAACATAGACAAGGAACGGCCCCAAAGTTGCCCTCTCCAAATTACA
RR-rRNAdep-107	primer	Tiling rRNA for RNAseH depletion in DMS-MaPseq	ACTCGGGCACCGAAGGTACCAGATTTCAAATTTGAGCTTTTGCCGCTTCA
RR-rRNAdep-108	primer	Tiling rRNA for RNAseH depletion in DMS-MaPseq	ATTGATATGCTTAAGTTCAGCGGGTACTCCTACCTGATTTGAGGTCAAAC
RRLH	insert sequence	Sequence for partial LEU2 and full HIS3 selection marker used to generate PLH001	AGATAGATAACAATCTATATGTTGATAATTAGCGTTGCCTCATCAATGCGAGATCCGTTTAACCGGACCCTAGTGCACTTACCCCACGTTCGGtctgcccctaagaagatcgtcgttttgccaggtgaccacgttggtcaagaaatcacagccgaagccattaaggttcttaaagctatttctgatgttcgttccaatgtcaagttcgatttcgaaaatcatttaattggtggtgctgctatcgatgctacaggtgttccacttccagatgaggcgctggaagcctccaagaaggctgatgccgttttgttaggtgctgtgggtggtcctaaatggggtaccggtagtgttagacctgaacaaggtttactaaaaatccgtaaagaacttcaattgtac…
gblock_RR4	gblock	homology arm + TDH3 promoter	GCCTTTTGAAAAGCAAGCATAAAAGATCTAAACATAAAATCTGTAAAATAACAAGATGTAAAGATAATGCTAAATCATTTGGCTTTTTGATTGATTGTACAGGAAAATATACATCGCAGGGGGTTGACTTTTACCATTTCACCGCAATGGAATCAAACTTGTTGAAGAGAATGTTCACAGGCGCATACGCTACAATGACCCGATTCTTGCTAGCCTTTTCTCGGTCTTGCAAACAACCGCCGGCAGCTTAGTATATAAATACACATGTACATACCTCTCTCCGTATCCTCGTAATCATTTTCTTGTATTTATCGTCTTTTCGCTGTAAAAACTTTATCACACTTATCTCAAATACACTTATTAACCGCTTTTACTATTATCTTCTACGCTGACAGTAAT…
gblock_RR5	gblock	ADH1term + LEU2 promoter + LEU2 homology	TTATTGACCACACCTCTACCGGCATGtggccgagcggtctaaggcgcctgattcaagaaatatcttgaccgcagttaactgtgggaatactcaggtatcgtaagatgcaagagttcgaatctcttagcaaccattatttttttcctcaacataacgagaacacacaggggcgctatcgcacagaatcaaattcgatgactggaaattttttgttaatttcagaggtcgcctgacgcatatacctttttcaactgaaaaattgggagaaaaaggaaaggtgagaggccggaaccggcttttcatatagaatagagaagcgttcatgactaaatgcttgcatcacaatacttgaagttgacaatattatttaaggacctattgttttttccaataggtggt…
gblock_RR6	gblock	RPS9A gene	TCTGATTATGTCTGTTGAAGATAACTCAAGTATTCTAGGCTTAATACAGAAATGTGTTAGGTTTGAGAACTCCATCATGGATTATGCATATTCGTCAGTGACGTGCACAATTCTTTTGAAGATAGGAAGAACAAAACTTCAATAATTGCTTTAATAATATTTATGTAGTGATCTTGATCCTCGCATTCGTTTGAAAAAGAGAGCGCTCACTAACAATGGTTGTAATTATCTTGTAAAACAGGAGCCCCAAGAACATATTCCAAGACTTACTCTACCCCAAAGAGACCTTACGAATCTTCTCGTTTGGACGCAGAATTGAAGTTGGCCGGTGAATTCGGTTTGAAGAACAAGAAGGAAATTTACAGAATTTCCTTCCAGTTATCTAAGATTCGTCGTGCT…
gblock_RR7	gblock	RPS9B gene	GGGACAGTATTTTATTTTCCAAGGCGGATACCTAATTATGCGTTTTTAATCATATCTCTACAATATTTATGAGCACTTACTTGGGCCCTTGCAGACTTTTGTTCCGGGAAAACTTTTGACTAACAAGAATCCAATTTTACTTTTTTTTTTTTAGGAGCTCCAAGAACTTACTCTAAGACTTACTCTACACCAAAGAGACCTTACGAATCTTCTCGTTTGGACGCAGAATTGAAGTTGGCCGGTGAATTCGGTTTGAAGAACAAGAGAGAAATTTACAGAATTTCTTTCCAATTGTCTAAAATTCGTCGTGCTGCCAGAGACTTGTTAACTAGAGACGAAAAGGACCCAAAGAGATTGTTCGAAGGTAATGCCTTGATCAGAAGATTGGTTAGAGTTGGT…
gblock_RR8	gblock	RPL7A gene	TCATCGCCGACCTTGATTAGAATATTTTCTCAAATTTTCATTTCCTAAGTGTCTCTGTTTCACTCCCTTCATTCGAATGAAAAGTGGTGTTTTCAATTCGATGTAACTTCGTAGAAAAAAGTTTTACTTGATGGTCATACAAACCTAATTCATTCTATTTTCGGTTATGCTAACAAAAATATTTTATTATTTGTATTATTACAGAAAAATCTTGACCCCAGAATCTCAGTTGAAGAAGTCTAAGGCTCAACAAAAGACTGCTGAACAAGTCGCTGCTGAAAGAGCTGCTCGTAAGGCTGTATGTTAAACTTTTGCTTACATTTATATTTTATGCTGCAACACATTTTCTTACTGGGATATATGTGAGTTCACGTGCGTCGCCAATTTTGATAAGTATCA…
gblock_RR9	gblock	QCR9 gene	TGTTGGTACTATCTTTGCAGGTGCCTTTGTTTTCCAAACTGTATTTGATACTGCTATTACTTCATGGTACGAGAATCACAACAAAGGAAAATTATGGAAAGATGTCAAGGCTCGAATAGCTGCAGGCGATGGAGACGACGATGATGAGTAAGCGAATTTCTTATGATTTATGATTTTTATTATTAAATAAGTTATAAAAAAAATAAGTGTATACAAATTTTAAAGTGACTCTTAGGTTTTAAAACGAAAATTCTTATTCTTGAGTAACTCTTTCCTGTAGGTCAGGTTGCTTTCTCAGGTATAGCATGAGGTCGCTC
gblock_RR10	gblock	RPL36B gene	ACAAGGGTAAGAAAGTCACCCAAATGACTCCAGCCCCAAAAATCTCCTACAAGAAGGGTGCTGCCTCCAACAGAACCAAGTTCGTCAGGTCTTTGGTTAGAGAAATCGCCGGTTTGTCCCCATATGAAAGAAGATTGATCGATTTGATCAGAAACTCCGGTGAAAAGAGAGCCAGAAAGGTCGCAAAGAAGAGATTGGGTTCTTTCACCAGAGCCAAGGCTAAGGTCGAAGAAATGAACAACATCATTGCTGCCTCTCGTCGTCATTAAGCGAATTTCTTATGATTTATGATTTTTATTATTAAATAAGTTATAAAAAAAATAAGTGTATACAAATTTTAAAGTGACTCTTAGGTTTTAAAACGAAAATTCTTATTCTTGAGTAACTCTTTCCTGTAGG…
gblock_RR11	gblock	RPL28 gene	GCAAACTGAGCAAAAAGAAAGTGTGCATAGCCTTTGTCATACTTCTCCTTTATTATACCATGATATTCAGAACAGTCATACTGTCTACTCATTTTACGGCTATAAAAGGTAACTTTCATTTAGATTATGGAAAGCACTAATTATCGCTGTATCAAATGGTTGTAGAGAGCGCAATTATGAAAAAGAGTTACCACGTTTCTTTTGTTTCGATAAAATGTCCAGTTGAAAACCTGTTTTACTAACGATTTAAAAATTGTATTTCATTACAATATTTTTTTTGTACAGCCGGTAAAGGTCGTATCGGTAAGCACAGAAAGCACCCCGGTGGTAGAGGTATGGCCGGTGGTCAACATCACCACAGAATTAACATGGATAAATACCATCCAGGTTATTTCGGTA…
gblock_RR12	gblock	RPS14B gene	GCTCACCCTTAATACTGTATCATCTGTAATAAAGAATGTTTATCTTAAAAGGATTGTAACTAAATGGTTGTTAGATAGTGACTCATTCGTTTATTTTTTAATAATCGAAAAAGCAGAAGTTCTGTTTACTAACAACTATACCTCTTATCATGTATAGACCTTGTTCAAGCTCGCGATAACTCTCAAGTCTTTGGTGTTGCCAGAATCTACGCCTCCTTTAACGATACCTTTGTACATGTTACCGATTTATCTGGTAAGGAAACTATCGCCAGAGTTACTGGTGGTATGAAAGTCAAGGCCGACAGAGACGAATCATCTCCATACGCTGCTATGTTGGCTGCCCAAGATGTTGCCGCTAAGTGTAAGGAAGTCGGTATCACTGCCGTTCACGTTAAGATC…
RR222	primer	amplify gblock_RR4 F	GCCTTTTGAAAAGCAAGC
RR223	primer	amplify gblock_RR4 R	tcgaaactaagttctggtg
RR224	primer	amplify_gblockRR6-12_R	GAGCGACCTCATGCTATAC
RR225	primer	amplify_gblockRR5 F	AGGTCAGGTTGCTTTCTCAGGTATAGCATGAGGTCGCTCTTATTGACCACACCTCTACCG
RR226	primer	amplify_gblockRR5 R	accaaataggcaatggtggc
RR227	primer	amplify_gblockRR12_F	cttttttttagttttaaaacaccagaacttagtttcgaAGCTCACCCTTAATACTGTATC
RR228	primer	amplify_gblockRR11_F	gtcttttttttagttttaaaacaccagaacttagtttcgaATCCATCGCAAACTGAGCAAAAAGAAAG
RR229	primer	amplify_gblockRR10_F	cttttttttagttttaaaacaccagaacttagtttcgaAAACAAGGGTAAGAAAGTCACC
RR230	primer	amplify_gblockRR8_F	tttttttagttttaaaacaccagaacttagtttcgaAACCTCATCGCCGACCTTGATTAG
RR231	primer	amplify_gblockRR6_F	cttttttttagttttaaaacaccagaacttagtttcgaACAGCAACAGAATCTGATTATGTCTGTTGAAGATAAC
RR232	primer	amplify_gblockRR7_F	cttttttttagttttaaaacaccagaacttagtttcgaAACAAGACGGGACAGTATTTTATTTTCCAAGG
RR233	primer	amplify_gblock9_F	tcttttttttagttttaaaacaccagaacttagtttcgaTGTTGGTACTATCTTTGCAGG
RR273	primer	RPS14B amplify library F, N barcode	acaccagaacttagtttcgaAACAACTCCCAGAAGACGNNNNNNNNNNNNAATAACAATTAAGAATGGCTAACG
RR249	primer	RPS14B amplify library R	ATACAGTATTAAGGGTGAGCGCAGAGCCTCTATAACAC
RR274	primer	RPS9B, amplify library F, N barcode	acaccagaacttagtttcgaAACAAGACAACTAAGACTAACTGCCCNNNNNNNNNNNNAAGCAACAATGCCAAGTAC
RR251	primer	RPS9B amplify library R	CTTGGAAAATAAAATACTGTCCCATTGTTACGAGAGAGATGTTC
RR275	primer	RPS9A amplify library F, N barcode	caccagaacttagtttcgaACAGCAACAGAAATACAAAAGAGCGGACGNNNNNNNNNNNNTATACAACATGCCAAGTACG
RR253	primer	RPS9A amplify library R	TATCTTCAACAGACATAATCAGAACTGGGGAAATGTTCCTC
RR276	primer	QCR9 amplify library F, N barcode	acaccagaacttagtttcgaACAATAGCAAGCGGACGNNNNNNNNNNNNATACGGACTAAAATGGTATGTTG
RR255	primer	QCR9 amplify library R	CTGCAAAGATAGTACCAACAAAAACAGCGTTTCGTTTG
RR277	primer	RPL36B amplify library F, N barcode	acaccagaacttagtttcgaAAGGATAATACAAGCGGACGNNNNNNNNNNNNAAATGGCTGTCAAGACTG
RR257	primer	RPL36B amplify library R	GGTGACTTTCTTACCCTTGTTCAAACCAATAGCGATACC
RR279	primer	RPL28 amplify library F, N barcode	acaccagaacttagtttcgaATCCAACTAATCAAAGCGGACGNNNNNNNNNNNNGAATGCCTTCCAGATTCAC
RR261	primer	RPL28 amplify library R	TTTCTTTTTGCTCAGTTTGCGATGGAAGAGTACATTTACTCG
RR280	primer	RPL7A amplify library F, N barcode	acaccagaacttagtttcgaAACCAAGCAAATTAAGAGAAGAGCNNNNNNNNNNNNATCACAATGGCCGCTG
RR263	primer	RPL7A amplify library R	CTAATCAAGGTCGGCGATGAAATTTTTGGCAACAATCAAG
RR239	primer	RPS14B linearize pRR1 F	GCTCACCCTTAATACTGTATC
RR240	primer	RPS9B linearize pRR2 F	GGGACAGTATTTTATTTTCCAAGG
RR241	primer	RPS9A linearize pRR3 F	TCTGATTATGTCTGTTGAAGATAAC
RR242	primer	QCR9 linearize pRR4 F	TGTTGGTACTATCTTTGCAGG
RR243	primer	RPL36B linearize pRR5 F	ACAAGGGTAAGAAAGTCACC
RR244	primer	RPL28 linearize pRR6 F	GCAAACTGAGCAAAAAGAAAG
RR245	primer	RPL7A linearize pRR7 F	TCATCGCCGACCTTGATTAG
RR216	primer	check genomic integration F	GGAGGTGTGGAGACAAATGG
RR217	primer	check genomic integration R	GATCATGGCGGCAGAATC
RR281	primer	QCR9 i5	AATGATACGGCGACCACCGAGATCTACACACCGACAAACACTCTTTCCCTACACGACGCTCTTCCGATCTAACAATAGCAAGCGGACG
RR282	primer	QCR9 i7	CAAGCAGAAGACGGCATACGAGATACGTTACCGTGACTGGAGTTCAGACGTGTGCTCTTCCGATCTAAAACAGCGTTTCGTTTG
RR283	primer	RPL28 i5	AATGATACGGCGACCACCGAGATCTACACAGTGGCAAACACTCTTTCCCTACACGACGCTCTTCCGATCTAACTAATCAAAGCGGACG
RR284	primer	RPL28 i7	CAAGCAGAAGACGGCATACGAGATCTGTGTTGGTGACTGGAGTTCAGACGTGTGCTCTTCCGATCTTGGAAGAGTACATTTACTCG
RR285	primer	RPS9B i5	AATGATACGGCGACCACCGAGATCTACACCACAGACTACACTCTTTCCCTACACGACGCTCTTCCGATCTAACTAAGACTAACTGCCC
RR286	primer	RPS9B i7	CAAGCAGAAGACGGCATACGAGATTGAGGTGTGTGACTGGAGTTCAGACGTGTGCTCTTCCGATCTATTGTTACGAGAGAGATGTTC
RR287	primer	RPL7A i5	AATGATACGGCGACCACCGAGATCTACACCGACACTTACACTCTTTCCCTACACGACGCTCTTCCGATCTAAGCAAATTAAGAGAAGAGC
RR288	primer	RPL7A i7	CAAGCAGAAGACGGCATACGAGATGATCCATGGTGACTGGAGTTCAGACGTGTGCTCTTCCGATCTAATTTTTGGCAACAATCAAG
RR289	primer	RPS9A i5	AATGATACGGCGACCACCGAGATCTACACGACTTGTGACACTCTTTCCCTACACGACGCTCTTCCGATCTAATACAAAAGAGCGGACG
RR290	primer	RPS9A i7	CAAGCAGAAGACGGCATACGAGATGCCTATCAGTGACTGGAGTTCAGACGTGTGCTCTTCCGATCTACTGGGGAAATGTTCCTC
RR291	primer	RPS14B i5	AATGATACGGCGACCACCGAGATCTACACGTTCCATGACACTCTTTCCCTACACGACGCTCTTCCGATCTAACAACTCCCAGAAGACG
RR292	primer	RPS14B i7	CAAGCAGAAGACGGCATACGAGATACTCGTTGGTGACTGGAGTTCAGACGTGTGCTCTTCCGATCTCGCAGAGCCTCTATAACAC
RR293	primer	RPL36B i5	AATGATACGGCGACCACCGAGATCTACACTAGCTGAGACACTCTTTCCCTACACGACGCTCTTCCGATCTGGATAATACAAGCGGACG
RR294	primer	RPL36B i7	CAAGCAGAAGACGGCATACGAGATCCTATGGTGTGACTGGAGTTCAGACGTGTGCTCTTCCGATCTTCAAACCAATAGCGATACC
RR301	primer	RT primer for RNA sequencing	GTGACTGGAGTTCAGACGTGTGCTCTTCCGATCTNNNNNNNNNNATTGATGGTGCCTACAG
RR302	primer	QCR9 i7 RNA-seq	CAAGCAGAAGACGGCATACGAGATACGTTACCGTGACTGGAGTTCAGACG
RR303	primer	RPL28 i7 RNA-seq	CAAGCAGAAGACGGCATACGAGATCTGTGTTGGTGACTGGAGTTCAGAC
RR304	primer	RPS9B i7 RNA-seq	CAAGCAGAAGACGGCATACGAGATTGAGGTGTGTGACTGGAGTTCAGAC
RR305	primer	RPL7A i7 RNA-seq	CAAGCAGAAGACGGCATACGAGATGATCCATGGTGACTGGAGTTCAGAC
RR306	primer	RPS9A i7 RNA-seq	CAAGCAGAAGACGGCATACGAGATGCCTATCAGTGACTGGAGTTCAGAC
RR307	primer	RPS14B i7 RNA-seq	CAAGCAGAAGACGGCATACGAGATACTCGTTGGTGACTGGAGTTCAGACG
RR308	primer	RPL36B i7 RNA-seq	CAAGCAGAAGACGGCATACGAGATCCTATGGTGTGACTGGAGTTCAGACG
RR307	primer	RPS14B i7 RNA-seq	CAAGCAGAAGACGGCATACGAGATACTCGTTGGTGACTGGAGTTCAGACG
RR308	primer	RPL36B i7 RNA-seq	CAAGCAGAAGACGGCATACGAGATCCTATGGTGTGACTGGAGTTCAGACG
RR307	primer	RPS14B i7 RNA-seq	CAAGCAGAAGACGGCATACGAGATACTCGTTGGTGACTGGAGTTCAGACG
RR308	primer	RPL36B i7 RNA-seq	CAAGCAGAAGACGGCATACGAGATCCTATGGTGTGACTGGAGTTCAGACG
RR337	primer	high RI barcode, RPS9A library F	caccagaacttagtttcgaACAGCAACAGAAATACAAAAGAGCGGACGAACTATGGCTTCTATACAACATGCCAAGTACG
RR338	primer	low RI barcode, RPS9A library F	caccagaacttagtttcgaACAGCAACAGAAATACAAAAGAGCGGACGCGCATTTAGGTGTATACAACATGCCAAGTACG
gblock_RR15	gblock	RPS9A Wildtype	TATACAACATGCCAAGTACGTCGTTAATCTTCTCCTTTTAAGGGGTTGAGAATATTTTTATTAAAAAATCATACTTGCTATGATTTTGAGGATCGGGTCCTCATAAATATTTTGAAGAGCCTTTGTTGAATTTTTTTCTTTTCGTTTTGTTCAATAATGGACGGTTCTTCATAGAATACTTTTTTTTTCGGAGAAAACCTTTACACTGAACTCCCGACACTTCAGGTAAAGCGTTCCGAAGTAATTCAACATTAGAAGAGGAACATTTCCCCAGT
gblock_RR16	gblock	RPS9A Var_5p	TATACAACATGCCAAGTACGTCGTTAATCTTCTCCTTTTAAGGGGTTGAGAATATTTTTATTAAAAAATCATACTTGCTATGATTTTGAGGATCGGGTCCTCATAAATATTTTGAAGAGCCTTTGTTGAATTTTTTTCTTTTCGTTTTGTTCAATAATGGACGGTTCTTCATAGAATACTTTTTTTTTCGGAGAAAACCTTTACACATGGCTCCCGACACTTCAGGTAAAGCGTTCCGAAGTAATTCAACATTAGAAGAGGAACATTTCCCCAGT
gblock_RR17	gblock	RPS9A Compens	TATACAACATGCCAAGTACGTCGTTAATCTTCTCCTTTTAAGGGGTTGAGAATATTTTTATTAAAAAATCATACTTGCTATGATTTTGAGGATCGGGTCCTCATAAATATTTTGAAGAGCCTTTGTTGAATTTTTTTCTTTTCGTTTTGTTCAATAATGGACGGTTCTTCATAGAATACTTTTTTTTTCGGAGAAAACCTTTACACATGGCTCCCGACACCCATGGTAAAGCGTTCCGAAGTAATTCAACATTAGAAGAGGAACATTTCCCCAGT
gblock_RR18	gblock	RPS9A Var_3p	TATACAACATGCCAAGTACGTCGTTAATCTTCTCCTTTTAAGGGGTTGAGAATATTTTTATTAAAAAATCATACTTGCTATGATTTTGAGGATCGGGTCCTCATAAATATTTTGAAGAGCCTTTGTTGAATTTTTTTCTTTTCGTTTTGTTCAATAATGGACGGTTCTTCATAGAATACTTTTTTTTTCGGAGAAAACCTTTACACTGAACTCCCGACACCCATGGTAAAGCGTTCCGAAGTAATTCAACATTAGAAGAGGAACATTTCCCCAGT
gblock_RR19	gblock	RPL36B short Wildtype	AAATGGCTGTCAAGACTGGTATGTTTACCTGAACTAATGAACTGTAGAGCAAAAGCAAAATGAACTGAACCACTAAGCCAACAACAGAAATACAAACAGGATGAGATTAAGCTCCAGAGATATGCAAACATCGTTTATATCCTGCACCCAGCGTTGCAGTACTCCGTGGAGTCTTTGTTTATTTATTTTGCTCGTATACTACGTGAGTACTAGTGTGCTTGTTACTAACATAAGATATTCTATTTTTTTCCTCTAGGTATCGCTATTGGTTTGA
gblock_RR20	gblock	RPL36B short Var5p	AAATGGCTGTCAAGACTGGTATGTTTACCTGAACTAATGAACTGTACAATGAAAGCAAAGAAGACTGAACCACTAAGCCAACAACAGAAATACAAACAGGATGAGATTAAGCTCCAGAGATATGCAAACATCGTTTATATCCTGCACCCAGCGTTGCAGTACTCCGTGGAGTCTTTGTTTATTTATTTTGCTCGTATACTACGTGAGTACTAGTGTGCTTGTTACTAACATAAGATATTCTATTTTTTTCCTCTAGGTATCGCTATTGGTTTGA
gblock_RR21	gblock	RPL36B short Compens	AAATGGCTGTCAAGACTGGTATGTTTACCTGAACTAATGAACTGTACAATGAAAGCAAAGAAGACTGAACCACTAAGCCAACAACAGAAATACAAACAGGATGAGATTAAGCTCCAGAGATATGCAAACATCGTTTATATCCTGCACCCAGCGTTGCAGTACTCCGTGGAGTCTCTTCTTATTTATTTCATTGGTATACTACGTGAGTACTAGTGTGCTTGTTACTAACATAAGATATTCTATTTTTTTCCTCTAGGTATCGCTATTGGTTTGA
gblock_RR22	gblock	RPL36B short Var3p	AAATGGCTGTCAAGACTGGTATGTTTACCTGAACTAATGAACTGTAGAGCAAAAGCAAAATGAACTGAACCACTAAGCCAACAACAGAAATACAAACAGGATGAGATTAAGCTCCAGAGATATGCAAACATCGTTTATATCCTGCACCCAGCGTTGCAGTACTCCGTGGAGTCTCTTCTTATTTATTTCATTGGTATACTACGTGAGTACTAGTGTGCTTGTTACTAACATAAGATATTCTATTTTTTTCCTCTAGGTATCGCTATTGGTTTGA
gblock_RR23	gblock	RPL36B long Wildtype	AAATGGCTGTCAAGACTGGTATGTTTACCTGAACTAATGAACTGTAGAGCAAAAGCAAAATGAACTGAACCACTAAGCCAACAACAGAAATACAAACAGGATGAGATTAAGCTCCAGAGATATGCAAACATCGTTTATATCCTGCACCCAGCGTTGCAGTACTCCGTGGAGTCTTTGTTTATTTATTTTGCTCGTATACTACGTGAGTACTAGTGTGCTTGTTACTAACATAAGATATTCTATTTTTTTCCTCTAGGTATCGCTATTGGTTTGA
gblock_RR24	gblock	RPL36B long Var5p	AAATGGCTGTCAAGACTGGTATGTTTACCTGAACTAATGAACTGTAACGGAATCGCAAAAAACGCTGAAAGAATAACCCAACAACAGAAATACAAACAGGATGAGATTAAGCTCCAGAGATATGCAAACATCGTTTATATCCTGCACCCAGCGTTGCAGTACTCCGTGGAGTCTTTGTTTATTTATTTTGCTCGTATACTACGTGAGTACTAGTGTGCTTGTTACTAACATAAGATATTCTATTTTTTTCCTCTAGGTATCGCTATTGGTTTGA
gblock_RR25	gblock	RPL36B long Compens	AAATGGCTGTCAAGACTGGTATGTTTACCTGAACTAATGAACTGTAACGGAATCGCAAAAAACGCTGAAAGAATAACCCAACAACAGAAATACAAACAGGATGAGATTAAGCTCCAGAGATATGCAAACATCGTTTATATCCTGCACCCAGCGTTGCAGTAGTCCTTCTAGTCCGTTTTTATTTAGATTCCGTGTATACTACGTGAGTACTAGTGTGCTTGTTACTAACATAAGATATTCTATTTTTTTCCTCTAGGTATCGCTATTGGTTTGA
gblock_RR26	gblock	RPL36B long Var3p	AAATGGCTGTCAAGACTGGTATGTTTACCTGAACTAATGAACTGTAGAGCAAAAGCAAAATGAACTGAACCACTAAGCCAACAACAGAAATACAAACAGGATGAGATTAAGCTCCAGAGATATGCAAACATCGTTTATATCCTGCACCCAGCGTTGCAGTAGTCCTTCTAGTCCGTTTTTATTTAGATTCCGTGTATACTACGTGAGTACTAGTGTGCTTGTTACTAACATAAGATATTCTATTTTTTTCCTCTAGGTATCGCTATTGGTTTGA
RR343	primer	RPL36B short gblock F	caccagaacttagtttcgaAAGGATAATACAAGCGGACGTCTCTACTATCCAAATGGCTGTCAAGACTG
RR344	primer	RPL36B long / short gblock R	GGTGACTTTCTTACCCTTGTTCAAACCAATAGCGATACC
RR345	primer	RPL36B long gblock F	caccagaacttagtttcgaAAGGATAATACAAGCGGACGAGTGCCCTCAACAAATGGCTGTCAAGACTG
RR341	primer	Actin F	GTGTGGGGAAGCGGGTAAGC
RR342	primer	Actin R	GTGGCGGGTAAAGAAGAAAATGGA
RR313	primer	RPS9A qPCR	AGAAATACAAAAGAGCGGACG
RR314	primer	RPS9A qPCR	TTGGGGCTCTTGGCATG
RR317	primer	RPS9A qPCR	ATACAAAAGAGCGGACG
RR319	primer	RPS9A qPCR	CCTCAAAATCATAGCAAGTATG
RR346	primer	RPL36B qpcr spliced_only and intron_only F	GGATAATACAAGCGGACG
RR347	primer	RPL36B qpcr spliced_only R	TAGCGATACCAGTCTTGAC
RR348	primer	RPL36B qpcr intron_only R	CTTAGTGGTTCAGTTCATTTTG
